# Single cell mRNA signals reveal a distinct developmental state of *KMT2A*-rearranged infant B-cell acute lymphoblastic leukemia

**DOI:** 10.1101/2021.12.17.473141

**Authors:** Eleonora Khabirova, Laura Jardine, Tim H. H. Coorens, Simone Webb, Taryn D. Treger, Justin Englebert, Tarryn Porter, Elena Prigmore, Grace Collord, Alice Piapi, Sarah Teichmann, Sarah Inglott, Owen Williams, Olaf Heidenreich, Matthew D. Young, Karin Straathof, Simon Bomken, Jack Bartram, Muzlifah Haniffa, Sam Behjati

## Abstract

Infant B-cell acute lymphoblastic leukemia (B-ALL) has not followed the increasing trend towards cure seen in other childhood B-ALLs. The prognosis for infants with *KMT2A* gene fusions is especially poor, and the origins of this aggressive leukemia remain unknown. Here, we investigated the developmental state of *KMT2A*-rearranged infant B-ALL within hematopoietic hierarchies of human fetal bone marrow, using bulk mRNA meta-analysis of childhood leukemia and examination of single lymphoblast transcriptomes. *KMT2A*-rearranged infant B-ALL was uniquely dominated by an early lymphocyte precursor (ELP) state. Direct comparison of infant lymphoblasts with ELP cells distilled the core oncogenic transcriptome of cancer cells which harboured potentially targetable hybrid myeloid-lymphoid features. Overall our quantitative molecular analyses demonstrate a distinct developmental state of *KMT2A*-rearranged infant B-ALL.
