## Supplementary material for "Single cell mRNA signals reveal a distinct developmental state of *KMT2A*-rearranged infant B-cell acute lymphoblastic leukemia": Table S6

### Sheet: Sheet1
	Biological process	Cellular component	Molecular Family	cell surface	COSMIC role in cancer	COSMIC tumor type	KMT2A-AFF1 (MLL-AF4) target
RNF220	na	protein-containing complex	na	na	na	na	yes
ZFYVE9	na	intracellular membrane-bounded organelle	1-phosphatidylinositol binding	na	na	na	yes
PPP2R5A	protein dephosphorylation	Z disc	phosphoprotein phosphatase activity	na	na	na	yes
ABCB10	na	integral component of mitochondrial membrane	ATP hydrolysis activity	na	na	na	yes
FOSL2	positive regulation of transcription by RNA polymerase II	nucleoplasm	DNA-binding transcription activator activity, RNA polymerase II-specific	na	na	na	yes
MEIS1	na	na	DNA binding	na	na	na	yes
RFX8	regulation of transcription by RNA polymerase II	na	na	na	na	na	yes
CXCR4	cellular response to cytokine stimulus	protein-containing complex	ubiquitin binding	na	oncogene	WM	yes
FMNL2	na	na	na	na	na	na	yes
DGKD	lipid phosphorylation	clathrin-coated pit	protein heterodimerization activity	na	na	na	yes
TGFBR2	positive regulation of CD4-positive, alpha-beta T cell proliferation	membrane raft	transforming growth factor beta binding	yes	TSG	head and neck, colorectal	yes
STT3B	na	protein-containing complex	na		na	na	yes
ARPP21	biological_process	na	na	na	na	na	yes
LIMD1	negative regulation of transcription, DNA-templated	RISC complex	na	na	na	na	yes
PARP14	protein mono-ADP-ribosylation	plasma membrane	protein ADP-ribosylase activity	na	na	na	yes
MSL2	histone H4-K16 acetylation	MSL complex	na	na	na	na	yes
SIAH2	na	intracellular membrane-bounded organelle	na	na	na	na	yes
MBNL1	regulation of RNA splicing	cytoplasmic stress granule	double-stranded RNA binding	na	na	na	yes
PPM1L	na	na	na		na	na	yes
TBC1D14	na	recycling endosome	na	na	na	na	yes
CPEB2	cellular response to hypoxia	cytoplasm	na	na	na	na	yes
TAPT1	positive regulation of cilium assembly	ciliary basal body	growth hormone-releasing hormone receptor activity	na	na	na	yes
ARAP2	na	cytosol	phosphatidylinositol-3,4,5-trisphosphate binding	na	na	na	yes
CAMK2D	negative regulation of sodium ion transmembrane transporter activity	calcium- and calmodulin-dependent protein kinase complex	sodium channel inhibitor activity	na	na	na	yes
MAML3	positive regulation of transcription by RNA polymerase II	nuclear speck	transcription coactivator activity	na	na	na	yes
EMB	na	na	cell-cell adhesion mediator activity	yes	na	na	yes
MAP3K5	cellular response to hydrogen peroxide	IRE1-TRAF2-ASK1 complex	protein homodimerization activity	na	na	na	yes
IGF2BP3	na	cytosol	mRNA 5'-UTR binding	na	na	na	yes
CDK14	regulation of canonical Wnt signaling pathway	plasma membrane	na	na	na	na	yes
MSRA	na	actin cytoskeleton	na	na	na	na	yes
NDRG1	na	recycling endosome membrane	cadherin binding	na	TSG, fusion	prostate	yes
PAX5	na	intracellular membrane-bounded organelle	na	na	oncogene, TSG, fusion	NHL, ALL, B-ALL	yes
TJP2	homotypic cell-cell adhesion	cell-cell contact zone	protein-macromolecule adaptor activity	na	na	na	yes
PTCH1	protein localization to plasma membrane	perinuclear region of cytoplasm	cholesterol binding		TSG	skin basal cell, medulloblastoma	yes
SNX30	protein transport		na	na	na	na	yes
UBASH3B	na	na	na	na	na	na	yes
ARHGAP21	establishment of Golgi localization	cell junction	na	na	na	na	yes
REEP3	na	na	na	na	na	na	yes
PDZD8	mitochondrion-endoplasmic reticulum membrane tethering	mitochondria-associated endoplasmic reticulum membrane	na	na	na	na	yes
FAM53B	na	nucleus		na	na	na	yes
PTPN6	regulation of ERK1 and ERK2 cascade	cytoplasm	transmembrane receptor protein tyrosine phosphatase activity	na	TSG	DLBCL	yes
ETV6	negative regulation of transcription by RNA polymerase II	cytosol	DNA-binding transcription repressor activity, RNA polymerase II-specific	na	TSG, fusion	congenital fibrosarcoma, multiple different leukaemia and lymphoma tumour types including ALL, secretory breast, MDS	yes
CACNB3	calcium ion transport	membrane	voltage-gated calcium channel activity	na	na	na	yes
RASSF3	na	plasma membrane	na	na	na	na	yes
IRAK3	protein phosphorylation	cytoplasm	protein homodimerization activity	na	na	na	yes
SYT1	positive regulation of dendrite extension	cytoplasm	low-density lipoprotein particle receptor binding	na	na	na	yes
BCL7A	negative regulation of transcription, DNA-templated	cellular_component	na	na	fusion	BNHL	yes
FLT3	hemopoiesis	endoplasmic reticulum	na	yes	oncogene	AML, ALL	yes
ABHD4	na	na	na	na	na	na	yes
MMP14	zymogen activation	intermediate filament cytoskeleton	metalloaminopeptidase activity	na	na	na	yes
UNC79	ion transmembrane transport	na		na	na	na	yes
GREM1	negative regulation of canonical Wnt signaling pathway	na	BMP binding	yes	na	na	yes
ADAM10	constitutive protein ectodomain proteolysis	tetraspanin-enriched microdomain	metallopeptidase activity	yes	na	na	yes
CRTC3	na	cytosol	na	na	fusion	salivary gland mucoepidermoid	yes
LRRK1	na	cytosol	na	na	na	na	yes
GPT2	L-alanine metabolic process	mitochondrial matrix	L-alanine:2-oxoglutarate aminotransferase activity	na	na	na	yes
USP43	na	nucleoplasm	thiol-dependent deubiquitinase	na	na	na	yes
LAMP5	establishment of protein localization to organelle	endoplasmic reticulum-Golgi intermediate compartment membrane	na	na	na		yes
SPPL2B	membrane protein proteolysis	integral component of lumenal side of endoplasmic reticulum membrane	protein homodimerization activity	yes	na	na	yes
TUBA8	na	microtubule cytoskeleton	na	na	na	na	yes
RUNX1	positive regulation of transcription by RNA polymerase II	intracellular membrane-bounded organelle	DNA-binding transcription activator activity, RNA polymerase II-specific	na	oncogene, TSG, fusion	AML, pre B-ALL, T-ALL	yes
KLRC4		integral component of membrane		na	na	na	yes
VAT1L			na	na	na	na	yes
MIB2	na	na	na	na	na	na	no
CDK11A	regulation of mRNA processing	nucleus	ATP binding	na	na	na	no
TP73	regulation of cell cycle	intracellular membrane-bounded organelle	DNA-binding transcription factor activity	na	na	na	no
CASZ1	positive regulation of transcription by RNA polymerase II	intracellular membrane-bounded organelle	DNA-binding transcription activator activity, RNA polymerase II-specific	na	na	na	no
FBXO6	SCF-dependent proteasomal ubiquitin-dependent protein catabolic process	SCF ubiquitin ligase complex	na	na	na	na	no
VPS13D	na	na		na	na	na	no
DHRS3	na	na	na	na	na	na	no
ATP13A2	autophagosome organization	integral component of lysosomal membrane	phosphatidylinositol-3,5-bisphosphate binding	na	na	na	no
IFNLR1	regulation of defense response to virus by host	interleukin-28 receptor complex	na	na	na	na	no
RCAN3	na	na	na	na	na	na	no
LDLRAP1	receptor-mediated endocytosis	recycling endosome	AP-1 adaptor complex binding	na	na	na	no
THEMIS2	na	na	protein binding	na	na	na	no
LAPTM5	negative regulation of autophagic cell death	protein-containing complex	na	na	na	na	no
SERINC2	na	na		na	na	na	no
AGO4	mRNA cleavage involved in gene silencing by siRNA	RISC-loading complex	miRNA binding	na	na	na	no
ARTN	na	na	na	na	na	na	no
MKNK1	intracellular signal transduction	nucleoplasm	ATP binding	na	na	na	no
CMPK1	nucleoside triphosphate biosynthetic process	nucleolus	nucleoside diphosphate kinase activity	na	na	na	no
SPATA6	na	na	myosin light chain binding	na	na	na	no
RNF11	protein autoubiquitination	ubiquitin ligase complex	ubiquitin protein ligase activity	na	na	na	no
GBP2	cellular response to interferon-gamma	perinuclear region of cytoplasm	protein homodimerization activity	na	na	na	no
RHOC	positive regulation of lipase activity	cleavage furrow	na	na	na	na	no
SRGAP2B	na	cytoplasm		na	na	na	no
S100A10	protein localization to plasma membrane	AnxA2-p11 complex	protein homodimerization activity	na	na	na	no
S100A1	positive regulation of sprouting angiogenesis	sarcoplasmic reticulum	protein homodimerization activity	na	na	na	no
ARHGEF2	cellular response to muramyl dipeptide	protein-containing complex	small GTPase binding	na	na	na	no
SEMA4A	na	na	na	yes	na	na	no
FCGR3A	na	external side of plasma membrane	na	yes	na	na	no
FCGR2B	Fc-gamma receptor signaling pathway involved in phagocytosis	integral component of plasma membrane	IgG binding	yes	oncogene, fusion	ALL	no
PTPRC	regulation of protein tyrosine kinase activity	bleb	spectrin binding	yes	TSG	T-ALL	no
ARL8A	na	spindle midzone	GTP binding	na	na	na	no
LPGAT1	na	cytoplasm	na	na	na	na	no
PTPN14	regulation of protein export from nucleus	cytoplasm	na	na	na	na	no
CAPN2	proteolysis involved in cellular protein catabolic process	perinuclear endoplasmic reticulum	calcium-dependent cysteine-type endopeptidase activity	na	na	na	no
IBA57	na	mitochondrion	na	na	na	na	no
SIPA1L2	na	na	GTPase activator activity	na	na	na	no
LYST	na	microtubule cytoskeleton	na	na	na	na	no
RSAD2	defense response to virus	endoplasmic reticulum membrane	4 iron, 4 sulfur cluster binding	na	na	na	no
FKBP1B	negative regulation of ryanodine-sensitive calcium-release channel activity	calcium channel complex	calcium channel inhibitor activity	na	na	na	no
UCN	positive regulation of corticotropin secretion	na	na	na	na	na	no
RBKS	na	na	na	na	na	na	no
HAAO	response to cadmium ion	cytosol	ferrous iron binding	na	na	na	no
KCNK12	na	integral component of plasma membrane	na	na	na	na	no
STON1	regulation of endocytosis	na	clathrin adaptor activity	na	na	na	no
ADD2	protein-containing complex assembly	cytoplasmic vesicle	actin filament binding	na	na	na	no
GNLY	antimicrobial humoral immune response mediated by antimicrobial peptide	cytolytic granule	protein binding	na	na	na	no
INPP4A	na	nuclear membrane	na	na	na	na	no
UXS1	na	catalytic complex	NAD+ binding	na	na	na	no
PTPN18	na	na	na	na	na	na	no
PLEKHA3	na	Golgi apparatus	phosphatidylinositol-4-phosphate binding	na	na	na	no
STAT1	cellular response to interferon-gamma	perinuclear region of cytoplasm	promoter-specific chromatin binding	na	na	na	no
PIKFYVE	regulation of reactive oxygen species biosynthetic process	membrane raft	1-phosphatidylinositol-5-kinase activity	na	na	na	no
ARL4C	endocytic recycling	plasma membrane	alpha-tubulin binding	na	na	na	no
RAB17	na	endocytic vesicle	GDP binding	na	na	na	no
HES6	na	na	sequence-specific double-stranded DNA binding	na	na	na	no
HDAC4	histone H4 deacetylation	transcription repressor complex	sequence-specific DNA binding	na	na	na	no
RNPEPL1	proteolysis		metalloaminopeptidase activity	na	na	na	no
FARP2	Rac protein signal transduction	cytoplasm	guanyl-nucleotide exchange factor activity	na	na	na	no
BHLHE40	negative regulation of transcription, DNA-templated	nuclear body	sequence-specific double-stranded DNA binding	na	na	na	no
CAMK1	positive regulation of protein serine/threonine kinase activity	na	na	na	na	na	no
GHRL	positive regulation of growth hormone secretion	axon	na	na	na	na	no
SH3BP5	intracellular signal transduction	cytoplasmic vesicle membrane	guanyl-nucleotide exchange factor activity	na	na	na	no
NR1D2	negative regulation of transcription, DNA-templated	nucleoplasm	sequence-specific double-stranded DNA binding	na	na	na	no
ULK4	na		na	na	na	na	no
PLXNB1	semaphorin-plexin signaling pathway	integral component of plasma membrane	semaphorin receptor activity	yes	na	na	no
FLNB	na	plasma membrane	na	na	na	na	no
CFAP44	microtubule cytoskeleton organization	na	peptidase activity	na	na	na	no
CD86	na	extracellular exosome	na	yes	na	na	no
HEG1	negative regulation of Rho-dependent protein serine/threonine kinase activity	cell-cell junction	na	yes	na	na	no
ZXDC	positive regulation of transcription, DNA-templated	na	na	na	na	na	no
ABTB1	translational elongation	plasma membrane	na	na	na	na	no
LPP	na	focal adhesion	na	na	oncogene, fusion	lipoma, leukaemia	no
MUC4	na	na	na	yes	oncogene	HNSCC	no
FGFRL1	na	cell-cell contact zone	heparin binding	yes	na	na	no
TMEM129	protein polyubiquitination	endoplasmic reticulum	ubiquitin protein ligase activity	na	na	na	no
MXD4	na	na	na	na	na	na	no
SH3BP2	signal transduction		na	na	na	na	no
ADD1	positive regulation of adherens junction organization	nuclear body	actin filament binding	na	na	na	no
HTT	positive regulation of apoptotic process	postsynaptic cytosol	beta-tubulin binding	na	na	na	no
RGS12	na	cytosol	GTPase regulator activity	na	na	na	no
RBM47	na	nucleus	na	na	na	na	no
ATP10D	na	phospholipid-translocating ATPase complex	glycosylceramide flippase activity	na	na	na	no
HERC5	regulation of defense response to virus	cytoplasm	ubiquitin protein ligase activity	na	na	na	no
SETD7	heterochromatin organization	nucleolus	histone-lysine N-methyltransferase activity	na	na	na	no
PALLD	na	lamellipodium	na	na	na	na	no
CLPTM1L	apoptotic process	na	protein binding		na	na	no
LPCAT1	phosphatidylcholine acyl-chain remodeling	lipid droplet	1-acylglycerophosphocholine O-acyltransferase activity	na	na	na	no
ROPN1L	na	motile cilium	na	na	na	na	no
DAP	cellular response to amino acid starvation		na	na	na	na	no
ANKH	na	integral component of membrane	inorganic diphosphate transmembrane transporter activity	na	na	na	no
UGT3A2	cellular response to genistein	na	UDP-glycosyltransferase activity	na	na	na	no
SLC1A3	chloride transmembrane transport	na	glutamate:sodium symporter activity		na	na	no
CAST	negative regulation of type B pancreatic cell apoptotic process	membrane	na	na	na	na	no
CTNNA1	cellular response to indole-3-methanol	intracellular membrane-bounded organelle	na	na	na	na	no
SLC23A1	transepithelial L-ascorbic acid transport	intracellular organelle	L-ascorbic acid transmembrane transporter activity	na	na	na	no
SYNPO	modification of dendritic spine	actin cytoskeleton	na	na	na	na	no
ERGIC1	endoplasmic reticulum to Golgi vesicle-mediated transport	intracellular membrane-bounded organelle	protein binding	na	na	na	no
GRK6	na	na	beta-adrenergic receptor kinase activity	na	na	na	no
DUSP22	cellular response to epidermal growth factor stimulus	leading edge of lamellipodium	non-membrane spanning protein tyrosine phosphatase activity	na	na	na	no
JARID2	na	mitochondrion	na	na	na	na	no
BTN2A2	na	na	na	na	na	na	no
GABBR1	gamma-aminobutyric acid signaling pathway	integral component of plasma membrane	G protein-coupled GABA receptor activity	na	na	na	no
HLA-F	negative regulation of neuron death	MHC class Ib protein complex	14-3-3 protein binding	yes	na	na	no
HLA-B	protection from natural killer cell mediated cytotoxicity	MHC class I protein complex	TAP binding	yes	na	na	no
TAP2	peptide antigen transport	TAP complex	peptide antigen binding	na	na	na	no
LEMD2	na	nuclear membrane	na		na	na	no
FKBP5	chaperone-mediated protein folding	nucleoplasm	peptidyl-prolyl cis-trans isomerase activity	na	na	na	no
ETV7	negative regulation of transcription by RNA polymerase II	nucleoplasm	sequence-specific double-stranded DNA binding	na	na	na	no
CPNE5	positive regulation of dendrite extension	na	na	na	na	na	no
TREM1	na	na	na	na	na	na	no
TFEB	positive regulation of transcription by RNA polymerase II	cytosol	sequence-specific double-stranded DNA binding	na	oncogene, fusion	renal cell carcinoma (childhood epithelioid)	no
ZNF318	na	cytosol	na	na	na	na	no
PRDM1	negative regulation of transcription by RNA polymerase II	cytoplasm	sequence-specific double-stranded DNA binding	na	TSG	DLBCL	no
EYA4	na	na	na	na	na	na	no
SYNJ2	na	na	na	na	na	na	no
PDGFA	regulation of DNA biosynthetic process	cell surface	protein homodimerization activity	na	na	na	no
ADAP1	na	plasma membrane	GTPase activator activity	na	na	na	no
MAFK	negative regulation of transcription by RNA polymerase II	nucleoplasm	sequence-specific DNA binding	na	na	na	no
IQCE	limb morphogenesis	na	protein binding	na	na	na	no
TTYH3	chloride transport	plasma membrane	intracellular calcium activated chloride channel activity	yes	na	na	no
AMZ1	proteolysis	cellular_component	na	na	na	na	no
HOXA6	na	nuclear speck	sequence-specific double-stranded DNA binding	na	na	na	no
TRGC2	na	na	transmembrane signaling receptor activity	na	na	na	no
TRGC1	adaptive immune response	na		na	na	na	no
LIMK1	negative regulation of ubiquitin-protein transferase activity	nuclear speck	heat shock protein binding	na	na	na	no
NCF1	cellular response to cadmium ion	NADPH oxidase complex	phosphatidylinositol-3,4-bisphosphate binding	na	na	na	no
ABCB4	positive regulation of phospholipid transport	apical plasma membrane	ceramide floppase activity	na	na	na	no
SMURF1	positive regulation of dendrite extension	plasma membrane	ubiquitin protein ligase activity	na	na	na	no
ARPC1B	Arp2/3 complex-mediated actin nucleation	Arp2/3 protein complex	actin filament binding	na	na	na	no
TFR2	na	HFE-transferrin receptor complex	transferrin receptor activity	na	na	na	no
GIGYF1	na	protein-containing complex	protein binding	na	na	na	no
SLC12A9	na	na	na	yes	na	na	no
TRIM56	na	na	na	na	na	na	no
ESYT2	na	endoplasmic reticulum-plasma membrane contact site	phosphatidylinositol binding	na	na	na	no
PRKX	regulation of epithelial cell differentiation involved in kidney development	cytoplasm	cAMP-dependent protein kinase activity	na	na	na	no
RPGR	na	centrosome	na	na	na	na	no
OTUD5	protein K48-linked deubiquitination	cytosol	Lys48-specific deubiquitinase activity	na	na	na	no
FLNA	positive regulation of potassium ion transmembrane transport	Myb complex	actin filament binding			phyllodes tumour of the breast	no
PLXNA3	na	na	na	yes	na	na	no
FBXO25	na	nucleolus	na	na	na	na	no
MTMR9	regulation of phosphatidylinositol dephosphorylation	protein-containing complex	na	na	na	na	no
DOK2	na	cytosol	na	na	na	na	no
TNFRSF10B	response to endoplasmic reticulum stress	cell surface	TRAIL receptor activity	na	na	na	no
ENTPD4	GDP catabolic process	integral component of autophagosome membrane	uridine-diphosphatase activity	na	na	na	no
LYN	positive regulation of stress-activated protein kinase signaling cascade	perinuclear region of cytoplasm	protein tyrosine kinase activity	na	na	na	no
PDP1	peptidyl-threonine dephosphorylation	na	protein serine/threonine phosphatase activity	na	na	na	no
SDC2	na	na	na	na	na	na	no
CPQ	peptide catabolic process	intracellular membrane-bounded organelle	metallodipeptidase activity	na	na	na	no
RNF19A	na	na	na	na	na	na	no
ZHX2	negative regulation of transcription, DNA-templated	cytosol	protein heterodimerization activity	na	na	na	no
FBXO32	protein ubiquitination	SCF ubiquitin ligase complex	protein binding	na	na	na	no
TG	thyroid hormone generation	extracellular space	identical protein binding	na	na	na	no
AGO2	positive regulation of miRNA mediated inhibition of translation	ribonucleoprotein complex	endoribonuclease activity, cleaving miRNA-paired mRNA	na	na	na	no
PLEC	hemidesmosome assembly	intermediate filament cytoskeleton	na	na	na	na	no
FBXL6	na	na	ubiquitin-protein transferase activity	na	na	na	no
ADCK5	protein phosphorylation	integral component of membrane	na	na	na	na	no
KIFC2	na	na	na	na	na	na	no
CD72	cell adhesion	integral component of plasma membrane	na		na	na	no
ANXA1	positive regulation of wound healing	extracellular exosome	phospholipase A2 inhibitor activity	na	na	na	no
COL27A1	na	na	na	na	na	na	no
NTNG2	na	Flemming body	na	na	na	na	no
QSOX2	protein folding	Golgi apparatus	na	yes	na	na	no
CCDC187	microtubule anchoring	centrosome	microtubule binding	na	na	na	no
LCN6	single fertilization	extracellular region	small molecule binding	na	na	na	no
LCN8	response to hormone	extracellular region	small molecule binding	na	na	na	no
ABCA2	negative regulation of receptor-mediated endocytosis involved in cholesterol transport	integral component of membrane	ceramide floppase activity		na	na	no
IRF7	defense response to virus	cytosol	sequence-specific double-stranded DNA binding	na	na	na	no
HBB	hydrogen peroxide catabolic process	haptoglobin-hemoglobin complex	haptoglobin binding	na	na	na	no
ARNTL	response to redox state	intracellular membrane-bounded organelle	sequence-specific double-stranded DNA binding	na	na	na	no
DTX4	na	na	na	na	na	na	no
AHNAK	na	extracellular exosome	na	na	na	na	no
NRXN2	na	na	na	na	na	na	no
LTBP3	na	collagen-containing extracellular matrix	na	yes	na	na	no
FAM89B	na	na	na	na	na	na	no
LRFN4	na	na	protein binding	na	na	na	no
PITPNM1	phospholipid transport	intracellular membrane-bounded organelle	phosphatidic acid binding	na	na	na	no
UNC93B1	na	endoplasmic reticulum	na	na	na	na	no
ALDH3B1	aldehyde catabolic process	cytoplasm	aldehyde dehydrogenase [NAD(P)+] activity	na	na	na	no
CHKA	phosphatidylcholine biosynthetic process	cytosol	drug binding	na	na	na	no
LRP5	Norrin signaling pathway	receptor complex	Wnt-activated receptor activity	yes	na	na	no
PIWIL4	na	cytoplasm	piRNA binding	na	na	na	no
SIDT2	RNA transport	plasma membrane	na	yes	na	na	no
TAGLN	epithelial cell differentiation	cytoplasm	na	na	na	na	no
IL10RA	ubiquitin-dependent endocytosis	plasma membrane	na	yes	na	na	no
ADARB2	na	na	na	na	na	na	no
BMI1	positive regulation of ubiquitin-protein transferase activity	PRC1 complex	promoter-specific chromatin binding	na	na	na	no
RASSF4	na		protein binding	na	na	na	no
AGAP9	regulation of catalytic activity	nucleus	na	na	na	na	no
AIFM2	positive regulation of apoptotic process	plasma membrane	flavin adenine dinucleotide binding	na	na	na	no
DNAJB12	cellular response to misfolded protein	nuclear membrane	na	na	na	na	no
PDLIM1	na	Z disc	na	na	na	na	no
SFXN3	mitochondrial transmembrane transport	mitochondrion	serine transmembrane transporter activity	na	na	na	no
INPP5A	inositol phosphate dephosphorylation	membrane	inositol-polyphosphate 5-phosphatase activity	na	na	na	no
CACNA2D4	calcium ion transmembrane transport	voltage-gated calcium channel complex	voltage-gated calcium channel activity	na	na	na	no
VAMP1	na	tertiary granule membrane	na	na	na	na	no
ENO2	na	membrane	na	na	na	na	no
YBX3	na	cytosol	na	na	na	na	no
ADCY6	cellular response to forskolin	na	protein kinase C binding		na	na	no
PPM1H	protein dephosphorylation	cytoplasm	na	na	na	na	no
GRIP1	na	na	na	na	na	na	no
CSRP2	na	na	na	na	na	na	no
CHPT1	platelet activating factor biosynthetic process	na	diacylglycerol cholinephosphotransferase activity	na	na	na	no
BTBD11	SMAD protein signal transduction	integral component of membrane	protein heterodimerization activity	na	na	na	no
PPTC7	na	na	na	na	na	na	no
HVCN1	proton transmembrane transport	integral component of membrane	voltage-gated proton channel activity	na	na	na	no
TPCN1	positive regulation of autophagy	endosome membrane	NAADP-sensitive calcium-release channel activity	na	na	na	no
OASL	positive regulation of RIG-I signaling pathway	cytosol	double-stranded RNA binding	na	na	na	no
STX2	cornified envelope assembly	protein-containing complex	structural molecule activity	na	na	na	no
MMP17	na	na	na	na	na	na	no
ULK1	protein autophosphorylation	extrinsic component of autophagosome membrane	protein serine/threonine kinase activity	na	na	na	no
ANKLE2	negative regulation of apoptotic process	integral component of endoplasmic reticulum membrane	protein phosphatase 2A binding	na	na	na	no
LATS2	negative regulation of cyclin-dependent protein serine/threonine kinase activity	centriolar satellite	ATP binding	na	TSG	malignant mesothelioma	no
STARD13	na	na	na	na	na	na	no
CCNA1	na	cyclin A2-CDK2 complex	na	na	na	na	no
RB1	positive regulation of transcription regulatory region DNA binding	Rb-E2F complex	kinase binding	na	TSG	retinoblastoma, sarcoma, breast, small cell lung carcinoma	no
ATP11A	na	phospholipid-translocating ATPase complex	phosphatidylserine flippase activity	na	na	na	no
LAMP1	na	cytolytic granule membrane	na	yes	na	na	no
IRF9	na	cytosol	sequence-specific double-stranded DNA binding	na	na	na	no
LTB4R	na	na	na	yes	na	na	no
SOS2	na	cytosol	na	na	na	na	no
CDKL1	na	intracellular membrane-bounded organelle	na	na	na	na	no
PTGER2	na	na	prostaglandin E receptor activity	yes	na	na	no
PLEKHG3	regulation of catalytic activity		guanyl-nucleotide exchange factor activity	na	na	na	no
SUSD6	cell death	na	na	na	na	na	no
SIPA1L1	na	actin cytoskeleton	na	na	na	na	no
JDP2	negative regulation of transcription by RNA polymerase II	na	sequence-specific double-stranded DNA binding	na	na	na	no
TTC7B	protein localization to plasma membrane	plasma membrane	protein binding	na	na	na	no
RIN3	regulation of vesicle size	vesicle	small GTPase binding	na	na	na	no
CLMN	na	na	actin filament binding	na	na	na	no
SYNE3	establishment of protein localization to membrane	meiotic nuclear membrane microtubule tethering complex	cytoskeleton-nuclear membrane anchor activity	na	na	na	no
SLC25A29	L-lysine transmembrane transport	mitochondrion	acyl carnitine transmembrane transporter activity	na	na	na	no
AMN	Golgi to plasma membrane protein transport	endocytic vesicle	na	na	na	na	no
TMEM121	biological_process	na	na	na	na	na	no
GOLGA8M	na	na		na	na	na	no
GOLGA8Q	na	na		na	na	na	no
GOLGA8N	na	na		na	na	na	no
RASGRP1	activation of GTPase activity	plasma membrane	na	na	na	na	no
SPINT1	na	na	serine-type endopeptidase inhibitor activity	na	na	na	no
INO80	na	Ino80 complex	ATPase, acting on DNA	na	na	na	no
ITPKA	na	na	na	na	na	na	no
LTK	positive regulation of cardiac muscle cell apoptotic process	membrane	protein kinase activity	na	na	na	no
EHD4	na	recycling endosome membrane	na	na	na	na	no
PATL2	na	cytoplasm	na	na	na	na	no
ATP8B4	na	plasma membrane	na	na	na	na	no
LIPC	very-low-density lipoprotein particle remodeling	extracellular space	phospholipase A1 activity	na	na	na	no
ANXA2	positive regulation of receptor-mediated endocytosis involved in cholesterol transport	PCSK9-AnxA2 complex	phospholipase A2 inhibitor activity	na	na	na	no
SMAD3	positive regulation of extracellular matrix assembly	heteromeric SMAD protein complex	sequence-specific DNA binding	na	TSG	colorectal carcinoma, oral squamous cell carcinoma	no
TLE3	na	beta-catenin-TCF complex	na	na	na	na	no
CSPG4	positive regulation of peptidyl-tyrosine phosphorylation	plasma membrane	na	yes	na	na	no
HOMER2	na	cytosol	na	na	na	na	no
PDE8A	na	na	3',5'-cyclic-GMP phosphodiesterase activity	na	na	na	no
AEN	intrinsic apoptotic signaling pathway in response to DNA damage by p53 class mediator	nuclear membrane	exonuclease activity	na	na	na	no
FURIN	positive regulation of transforming growth factor beta1 activation	membrane raft	nerve growth factor binding	na	na	na	no
RGMA	positive regulation of transcription by RNA polymerase II	endoplasmic reticulum	na	na	na	na	no
RAB11FIP3	negative regulation of adiponectin secretion	recycling endosome	protein homodimerization activity	na	na	na	no
METRN	na	extracellular space	hormone activity	na	na	na	no
TSR3	na	cytosol	na	na	na	na	no
CRAMP1	pattern specification process	nucleus	na	na	na	na	no
SLC9A3R2	na	plasma membrane	na	na	na	na	no
IL32	na	na	na	na	na	na	no
ADCY9	adenylate cyclase-activating G protein-coupled receptor signaling pathway	integral component of membrane	adenylate cyclase activity		na	na	no
MPV17L	negative regulation of mitochondrial outer membrane permeabilization involved in apoptotic signaling pathway	intracellular membrane-bounded organelle	molecular_function	na	na	na	no
MAZ	negative regulation of apoptotic signaling pathway	nucleus	DNA-binding transcription factor activity, RNA polymerase II-specific	na	na	na	no
MVP	negative regulation of protein tyrosine kinase activity	perinuclear region of cytoplasm	protein phosphatase binding	na	na	na	no
ITGAM	na	plasma membrane raft	na	yes	na	na	no
NETO2	regulation of kainate selective glutamate receptor activity	na	ionotropic glutamate receptor binding	na	na	na	no
HEATR3	na		unfolded protein binding	na	na	na	no
NOD2	positive regulation of cytokine production involved in inflammatory response	phagocytic vesicle	Hsp90 protein binding	na	na	na	no
AMFR	protein K48-linked ubiquitination	perinuclear region of cytoplasm	BAT3 complex binding	na	na	na	no
NLRC5	positive regulation of type I interferon-mediated signaling pathway	cytosol	RNA polymerase II cis-regulatory region sequence-specific DNA binding	na	na	na	no
KIFC3	na	zonula adherens	na	na	na	na	no
DYNC1LI2	na	centrosome	na	na	na	na	no
NFATC3	negative regulation of vascular associated smooth muscle cell differentiation	cytosol	sequence-specific double-stranded DNA binding	na	na	na	no
TERF2	negative regulation of telomeric D-loop disassembly	shelterin complex	G-rich strand telomeric DNA binding	na	na	na	no
COTL1	na	cytosol	actin binding	na	na	na	no
CYBA	positive regulation of reactive oxygen species biosynthetic process	NADPH oxidase complex	electron transfer activity	na	na	na	no
RNF166	na	cytoplasm	na	na	na	na	no
ABR	activation of GTPase activity	na	GTPase activator activity	na	na	na	no
MYO1C	protein targeting to membrane	membrane raft	na	na	na	na	no
MNT	negative regulation of transcription by RNA polymerase II	nucleoplasm	DNA-binding transcription repressor activity, RNA polymerase II-specific	na	na	na	no
RAP1GAP2	na	nuclear membrane	na	na	na	na	no
P2RX5	na	cytosol	na	na	na	na	no
KIF1C	na	na	na	na	na	na	no
XAF1	response to interferon-beta	mitochondrion	na	na	na	na	no
CD68	na	plasma membrane	protein binding	yes	na	na	no
PER1	histone H4 acetylation	cytosol	E-box binding	na	TSG, fusion	AML, CMML	no
CTC1	negative regulation of telomere maintenance via telomerase	CST complex	G-rich strand telomeric DNA binding	na	na	na	no
GAS7	na	na	na	na	fusion	AML*	no
NEK8	regulation of hippo signaling	na	na	na	na	na	no
CPD	na	na	na	yes	na	na	no
ADAP2	inositol lipid-mediated signaling	plasma membrane	inositol 1,3,4,5 tetrakisphosphate binding	na	na	na	no
ARHGAP23	na	na	GTPase activator activity	na	na	na	no
IKZF3	na	cytosol	promoter-specific chromatin binding	na	na	na	no
RARA	cellular response to estrogen stimulus	protein-containing complex	sequence-specific double-stranded DNA binding	na	oncogene, fusion	APL	no
PLCD3	na	na	na	na	na	na	no
SPAG9	retrograde transport, endosome to Golgi	centriolar satellite	na	na	na	na	no
SCPEP1	na	na	na	na	na	na	no
WIPI1	vesicle targeting, trans-Golgi to endosome	phagophore assembly site membrane	phosphatidylinositol-3,5-bisphosphate binding	na	na	na	no
SLC16A5	na	na	na	na	na	na	no
LLGL2	regulation of establishment or maintenance of cell polarity	intracellular membrane-bounded organelle	na	na	na	na	no
SEC14L1	choline transport	cytosol	na	na	na	na	no
NPLOC4	na	VCP-NPL4-UFD1 AAA ATPase complex	na	na	na	na	no
PCYT2	na	na	na	na	na	na	no
SIRT7	positive regulation of rRNA processing	site of double-strand break	NAD-dependent histone deacetylase activity (H3-K18 specific)	na	na	na	no
RFNG	na	na	na		na	na	no
WDR45B	cellular response to starvation	lysosome	phosphatidylinositol-3,5-bisphosphate binding	na	na	na	no
COLEC12	defense response to bacterium	na	pattern recognition receptor activity		na	na	no
EMILIN2	na	extracellular region	na	yes	na	na	no
RAB12	na	na	GDP binding	na	na	na	no
SERPINB8	negative regulation of endopeptidase activity	cytosol	serine-type endopeptidase inhibitor activity	na	na	na	no
PYGB	na	cytoplasm	na	na	na	na	no
NINL	na	intercellular bridge	na	na	na	na	no
HCK	positive regulation of actin cytoskeleton reorganization	intracellular membrane-bounded organelle	na	na	na	na	no
NECAB3	regulation of amyloid precursor protein biosynthetic process	Golgi apparatus	na	na	na	na	no
ACSS2	na	intracellular membrane-bounded organelle	acetate-CoA ligase activity	na	na	na	no
SRSF6	negative regulation of cell death	nuclear speck	pre-mRNA binding	na	na	na	no
SLC9A8	na	na	na	na	na	na	no
RBM38	regulation of RNA splicing	na	na	na	na	na	no
HELZ2	positive regulation of transcription by RNA polymerase II	na	nuclear receptor coactivator activity	na	na	na	no
TPGS1	na	centrosome	na	na	na	na	no
NFIC	positive regulation of transcription by RNA polymerase II	nucleoplasm	sequence-specific double-stranded DNA binding	na	na	na	no
MFSD12	cysteine transmembrane transport	melanosome	cysteine transmembrane transporter activity	na	na	na	no
SH3GL1	na	glutamatergic synapse	na	na	oncogene, fusion	AL	no
DPP9	proteolysis	cell leading edge	na	na	na	na	no
CD70	extrinsic apoptotic signaling pathway	plasma membrane	na		na	na	no
MCEMP1	neutrophil degranulation	na	na		na	na	no
MYO1F	na	cytosol	na	na	na	na	no
PDE4A	na	perinuclear region of cytoplasm	3',5'-cyclic-AMP phosphodiesterase activity	na	na	na	no
ATG4D	proteolysis	mitochondrion	cysteine-type peptidase activity	na	na	na	no
DNM2	negative regulation of membrane tubulation	postsynaptic membrane	SH3 domain binding	na	TSG	T-ALL	no
ADGRE2	na	leading edge membrane	na	na	na	na	no
MAST3	na		na	na	na	na	no
SSBP4	positive regulation of transcription by RNA polymerase II	nucleus	na	na	na	na	no
HOMER3	na	na	na	na	na	na	no
KCTD15	na		na	na	na	na	no
ARHGAP33	na	protein-containing complex	na	na	na	na	no
AKT2	positive regulation of cell migration	intracellular membrane-bounded organelle	ATP binding	na	oncogene	ovarian, pancreatic	no
TGFB1	positive regulation of cardiac muscle cell differentiation	microvillus	type II transforming growth factor beta receptor binding	yes	na	na	no
CIC	na	intracellular membrane-bounded organelle	na	na	oncogene, TSG, fusion	oligodendroglioma, soft tissue sarcoma	no
SPIB	na	na	sequence-specific double-stranded DNA binding	na	na	na	no
CLEC11A	positive regulation of cell population proliferation	extracellular region	growth factor activity	na	na	na	no
LILRB3	negative regulation of osteoclast differentiation	na	amyloid-beta binding	na	na	na	no
LILRB1	negative regulation of osteoclast development	external side of plasma membrane	MHC class I protein binding	yes	na	na	no
LILRB4	negative regulation of signaling receptor activity	cell surface	signaling receptor inhibitor activity	na	na	na	no
BCR	activation of GTPase activity	protein-containing complex	GTPase activator activity	na	fusion	CML, ALL, AML	no
MYO18B	na	unconventional myosin complex	na	na	na	na	no
TTC28	na	midbody	kinase binding	na	na	na	no
OSM	positive regulation of peptidyl-tyrosine phosphorylation	na	growth factor activity	na	na	na	no
PIK3IP1	negative regulation of phosphatidylinositol 3-kinase activity	na	na	na	na	na	no
LGALS1	positive regulation of dendritic cell differentiation	na	na	na	na	na	no
SUN2	nuclear matrix anchoring at nuclear membrane	meiotic nuclear membrane microtubule tethering complex	cytoskeleton-nuclear membrane anchor activity	na	na	na	no
TSPO	na	intracellular membrane-bounded organelle	na	na	na	na	no
PPARA	negative regulation of signaling receptor activity	nucleoplasm	lipid binding	na	na	na	no
GRAMD4	na	mitochondrion	na	na	na	na	no
TUBGCP6	microtubule nucleation	centrosome	microtubule binding	na	na	na	no
ADM2	positive regulation of angiogenesis	extracellular region	protein-containing complex binding	na	na	na	no
MX2	response to interferon-alpha	nuclear pore	na	na	na	na	no
SIK1	protein autophosphorylation	cytoplasm	14-3-3 protein binding	na	na	na	no
TRAPPC10	na	TRAPP complex	protein binding	na	na	na	no
ICOSLG	na	cytoplasmic ribonucleoprotein granule	na	yes	na	na	no
PFKL	fructose 1,6-bisphosphate metabolic process	6-phosphofructokinase complex	fructose-6-phosphate binding	na	na	na	no
UBE2G2	protein K48-linked ubiquitination	lipid droplet	ubiquitin conjugating enzyme activity	na	na	na	no
PTTG1IP	positive regulation of cellular protein catabolic process	cytoplasm	na	yes	na	na	no
ADARB1	regulation of cell cycle	cytosol	double-stranded RNA adenosine deaminase activity	na	na	na	no
EFHD2		membrane raft	na	na	na	na	no
FAM76A		nucleoplasm		na	na	na	no
CSMD2		na		na	na	na	no
EVA1B		integral component of membrane	protein binding	na	na	na	no
SEL1L3		nucleoplasm			na	na	no
OGFRL1		membrane	signaling receptor activity	na	na	na	no
GTPBP6		cytoplasm	na	na	na	na	no
ARSD		na	na	na	na	na	no
SH3GLB2		cytosol	na	na	na	na	no
PWWP2B		nucleoplasm	protein binding	na	na	na	no
IQCD		ciliary basal body		na	na	na	no
KLHDC1		cytosol		na	na	na	no
NPIPB4		nucleoplasm		na	na	na	no
NPIPB5		nucleoplasm		na	na	na	no
SNTB2		protein-containing complex	na	na	na	na	no
MXRA7		endoplasmic reticulum		na	na	na	no
IZUMO4		na		na	na	na	no
LENG8		nucleus	protein binding	na	na	na	no
YPEL1		nucleus	metal ion binding	na	na	na	no
ODF3B		cytoskeleton	protein binding	na	na	na	no
LONRF3			na	na	na	na	no
FBRSL1			RNA binding	na	na	na	no
HAGHL			na	na	na	na	no
CDR2			na	na	na	na	no
GSE1			protein binding	na	na	na	no
MOB3A			metal ion binding	na	na	na	no
FAM102B	na	na	na	na	na	na	no
UBALD2	na	na	na	na	na	na	no
